# Fasting reverses PLN R14del-mediated cardiomyopathy through lysosomal reactivation

**DOI:** 10.64898/2026.03.24.713684

**Authors:** Iris Gooijers, Aleksandra Arning, Cecilia de Heus, Ursula Heins-Marroquin, Phong D. Nguyen, Hessel Honkoop, Tim Verhagen, Mostafa M. Mokhles, Anneline S. J. M. te Riele, Magdalena Harakalova, Gijs van Haaften, Linda W. van Laake, Lukas C. Kapitein, Nalan Liv, Jeroen Bakkers

**Author notes:** Senior author and lead contact (Jeroen Bakkers).

## Abstract

Genetic cardiomyopathies consist of a heterogeneous group of myocardial disorders caused by variants that disrupt key regulators of cardiac structure and function. Variants in *PLN,* encoding phospholamban (PLN), the main inhibitor of the sarco/endoplasmic reticulum Ca²⁺-ATPase 2a (SERCA2a), have been linked to both dilated cardiomyopathy (DCM) and arrhythmogenic cardiomyopathy (ACM). Among these, the PLN Arg14del (R14del) variant is the most prevalent. PLN R14del cardiomyopathy is characterized by the accumulation of large perinuclear PLN aggregates in cardiomyocytes of end-stage heart failure tissue. However, the mechanisms driving PLN aggregate formation and their role in disease progression remain unresolved.

Using a humanized *plna* R14del zebrafish model, left ventricular tissue from end-stage PLN R14del cardiomyopathy patients and pharmacological modeling in wild type (WT) cardiac slices, we demonstrate that previously described PLN aggregates represent accumulated sarcoplasmic reticulum (SR)-derived PLN-containing vesicles that form due to impaired SERCA2a activity and increased cytosolic Ca²⁺ levels. Furthermore, these SR-derived vesicles often localize adjacent to lysosomes. Interestingly, Ca^2+^ dysregulation in *plna* R14del hearts leads to reduced lysosomal function, resulting in SR-derived vesicle accumulation at the microtubule organizing center (MTOC). This perinuclear accumulation induces microtubule aster formation and subsequent cellular disorganization, including sarcomere misalignment and nuclear deformation. Strikingly, reactivation of lysosomal function through fasting reduces SR-derived vesicle accumulation, restores microtubule integrity, and rescues cellular organization in *plna* R14del zebrafish hearts.

Together, these findings identify impaired lysosomal clearance of SR-derived vesicles and the resulting microtubule disorganization as key pathological mechanisms driving PLN R14del cardiomyopathy. Additionally, our results highlight lysosomal reactivation as a promising potential therapeutic strategy to halt or reverse PLN R14del cardiomyopathy progression.

**Main findings:**

- PLN aggregates in PLN R14del cardiomyopathy represent SR-derived vesicles formed due to Ca²⁺ dysregulation.
- These SR-derived vesicles often localize perinuclearly at the microtubule organizing center (MTOC), where they are positioned adjacent to lysosomes.
- Ca^2+^ dysregulation leads to lysosomal dysfunction which drives vesicle accumulation responsible for microtubule remodeling and pathological cellular rearrangements.
- Lysosomal reactivation restores vesicle clearance and rescues cardiomyocyte structure.
