## Supplementary material for "Fasting reverses PLN R14del-mediated cardiomyopathy through lysosomal reactivation": Table 1

	p_val	avg_log2FC
ildr1a	0.003023014	5.662841203
hmgxb3	0.004714306	5.525658659
msl2a	0.011571239	5.514111059
kbtbd8	0.003023014	5.509464433
smg5	0.007372639	5.490083401
tnnt2b	0.004714306	5.396530823
tlcd4b	0.007372639	5.335078504
thbs3a	0.007372639	5.275232994
ppfia4	0.004714306	5.244051888
ENSDARG00000063555	0.0182443	5.229538527
cers6	0.0182443	5.194350588
bach2a	0.0182443	5.158532202
rtn2a	0.0182443	5.127484772
CABZ01024659.1	0.007372639	5.113771424
fam110b	0.028938878	5.046318393
fbp1a	0.028938878	5.005654576
klhdc10	0.011571239	4.980949831
qtrt1	0.0182443	4.975799209
cx36.7	0.0182443	4.966296833
anln	0.028938878	4.848318422
pde8a	0.0182443	4.820550679
helb	0.007372639	4.780673225
cntn3b	0.011571239	4.768586018
ubp1	0.011571239	4.678437086
si:ch211-236p5.2	0.028938878	4.677002504
slc39a7	0.028938878	4.675679499
klhl23	0.011571239	4.633181191
si:ch211-126i22.5	0.028938878	4.613617895
si:ch211-156b7.5	0.028938878	4.612564032
fbxw7	0.0182443	4.607592153
hspa8b	0.028938878	4.59757736
pcsk5b	0.004714306	4.538318813
si:ch211-108c17.2	0.0182443	4.463272233
zdhhc24	0.011571239	4.388204031
mterf2	0.028938878	4.376154751
kdsr	0.007372639	4.374711416
prkag2b	0.028938878	4.361025738
ppifa	0.0182443	4.354563893
CR847984.1	0.028938878	4.314811545
nop14	0.028938878	4.300286518
ttf2	0.0182443	4.290820172
nelfcd	0.0182443	4.284082403
slc25a17	0.028938878	4.255690045
LO018154.1	0.028938878	4.245182639
CU681842.1	0.0182443	4.196589813
ss18l2	0.011571239	4.157425412
dse	0.028938878	4.153970905
klhl41b	0.028938878	4.141259127
slc36a1	0.028938878	4.092988123
tmem107l	0.028938878	4.082751748
marveld2a	0.011571239	4.079249884
zgc:154093	0.028938878	4.071953613
si:ch73-221f6.3	0.028938878	4.071195556
dock9b	0.028938878	4.055302786
rab33ba	0.011711798	3.94005717
odr4	0.028938878	3.917510556
dennd1b	0.028938878	3.906150481
prkcdb	0.04432849	3.88825799
nphs1	0.028938878	3.740155066
rufy3	0.044468798	3.737885268
alpk2	0.018271994	3.664780475
spg11	0.04432849	3.663947281
elovl6	0.003215517	3.649912209
slc9a8	0.007568457	3.630988597
apoc2	0.04460948	3.473380803
crot	0.011827165	3.452851543
preb	0.04432849	3.399912966
dolpp1	0.028561636	3.391249455
col4a1	0.028379311	3.375651944
si:ch211-207d6.2	0.000289814	3.343371832
zmym2	0.04460948	3.308465984
hgd	0.022604269	3.274484089
slc29a1b	0.04460948	3.234439986
pgm2l1	0.044468798	3.214508875
tmem208	0.007618471	3.209984379
BX601648.2	0.04432849	3.194268042
si:ch211-132b12.7	0.028837014	3.187524242
usp44	0.014926285	3.121706836
si:dkeyp-77c8.3	0.001845778	3.101373469
col16a1	0.028837014	3.057508407
lrrc17	0.016923271	2.961109727
cdc40	0.044750538	2.942667032
tgfbr3	0.010106215	2.920417411
sstr5	0.015140118	2.905641889
BX005389.5	0.028379311	2.897534882
fnbp1b.1	0.022858409	2.861423612
LO018011.1	0.028837014	2.855114886
sh3gl1b	0.028744968	2.801384029
man2b1	0.028653176	2.792303427
rfc2	0.012060926	2.766589556
ugt2a7	0.007821502	2.764909268
tgm2b	0.016966709	2.756670231
bckdhbl	0.004352154	2.713978158
foxk1	0.018509973	2.664432667
slc9a6b	0.045033781	2.663854971
abt1	0.028653176	2.64899242
homezb	0.018629976	2.638739345
ppih	0.028929313	2.576952344
si:dkey-102m7.3	0.012306892	2.574375856
icam3	0.002853675	2.573001216
ehmt1b	0.004384399	2.541214891
strip1	0.025642037	2.52918717
si:ch211-132g1.3	0.001328939	2.505031815
sgcb	0.024675246	2.504226467
atp6v1e1b	0.037939373	2.489303177
kif3b	0.035140846	2.480133716
pex1	0.018690233	2.467068125
pphln1	0.038217516	2.463251999
lamc1	0.012516317	2.4367774
manea	0.029021867	2.404785545
myh6	0.000429125	2.402882346
adi1	0.002931165	2.388755746
zgc:110239	0.003291319	2.36254642
babam2	0.039422425	2.360092202
myoz2a	0.023570134	2.343869706
chp1	0.018690233	2.342542447
CABZ01021433.1	0.023309131	2.334148968
col18a1a	0.044891971	2.330916844
nup205	0.015313122	2.329510692
ankha	0.006625216	2.319013644
dglucy	0.000167125	2.314099487
LIMD2	0.006014685	2.312785997
ppa2	0.01562007	2.29471059
LO017771.1	0.012139752	2.281139919
dnm3a	0.006208888	2.275040488
card19	0.000185964	2.274738887
ttc39c	0.002076817	2.274408146
ntan1	0.018690233	2.273228419
BX004999.1	0.023115028	2.264179097
rexo1	0.027241906	2.259856739
tox2	0.035623222	2.259736547
chrnb5b	0.023309131	2.249092277
aqp8a.1	0.03591535	2.238132585
hnrnpa1a	0.025770518	2.226915943
gpr19	0.035526298	2.226292798
cyp27a7	0.035429598	2.197435612
ccdc97	0.04460948	2.197234603
polr2gl	0.00779586	2.174504125
llph	0.004365069	2.166552435
mras	0.015356644	2.120690221
zdhhc6	0.015708758	2.100822412
ssbp1	0.017511616	2.092784164
chrm2a	0.019172871	2.09245163
apcdd1l	5.77E-05	2.086187703
CABZ01085662.1	0.009155842	2.067744642
COLGALT1	0.019179177	2.053481921
cbl	0.004469643	2.048227739
gspt1	0.006710538	2.046423323
atrnl1b	0.00796226	2.03395495
mcf2a	0.035333123	2.03005763
ptprsa.1	0.009206015	2.010324241
elavl1b	0.007815716	1.992952523
slc2a3b	0.002071705	1.973563771
si:ch73-173p19.1	0.015531823	1.949655226
smurf2	0.038873265	1.941079476
polr3e	0.012096484	1.938596106
nckap5l	0.035720372	1.935033904
aldh4a1	0.027806868	1.929459492
C9H3orf70	0.004099996	1.925720155
mrm3b	0.045318535	1.908273051
cnot6b	0.039062369	1.905653537
bcl2b	0.039951953	1.895792406
swt1	0.029114675	1.88575533
maco1a	0.009003374	1.884199794
si:ch211-288d18.1	0.000577935	1.882539452
snrka	0.009355077	1.851731432
cdc73	0.004799511	1.846536295
rbm34	0.005957595	1.839390273
prc1a	0.045318535	1.827656344
CABZ01113599.1	0.02733043	1.822954439
tenm1	0.022027415	1.819324033
si:dkey-23i12.7	0.023504646	1.805371549
lrrc1	0.035623222	1.803570424
epb41l3b	0.008915741	1.790384459
ppp2ca	0.027688523	1.780448669
wu:fa19b12	0.035817748	1.772121039
zgc:162025	0.012002543	1.761825128
CU693479.1	0.00218152	1.756972959
polr1c	0.015400275	1.747019241
slc25a39	0.027907123	1.743993349
seh1l	0.019179177	1.712334388
fam172a	0.039062369	1.705057502
sgcg	0.000266826	1.695792122
mrtfbb	0.038705691	1.691296912
tab3	0.035817748	1.664652731
kcnn1a	0.040010577	1.648485112
senp2	0.040004923	1.647750378
sort1b	0.035429598	1.643850813
becn1	0.036013179	1.638005889
fhl2a	0.00223836	1.632342727
aass	0.00730569	1.620800704
lamtor5	0.044894363	1.62063154
epas1b	0.045318535	1.609458785
rbm5	0.0001527	1.604608789
smim7	0.040040792	1.590341893
kmt5c	0.040218973	1.584217281
CABZ01076996.1	0.029207739	1.58286604
ubr3	0.003690654	1.582266229
noa1	0.039923031	1.574965111
dcaf5	0.03591535	1.573784266
dnm2a	0.040093357	1.548523723
ncaldb	0.028346986	1.545154537
jcada	0.001786665	1.540051396
eif3eb	0.013991084	1.531646209
ube2ql1	0.000209531	1.527527978
ngfra	0.032467907	1.521433121
ccl20b	0.047169826	1.52042142
uhrf1bp1l	0.047827383	1.49257968
csk	0.02475206	1.490852234
si:ch211-216l23.2	0.006675575	1.48558659
cnppd1	0.036756878	1.47848399
CU896644.1	0.04546148	1.477514853
ppp2r1bb	0.004784461	1.466541965
si:ch73-376l24.2	0.026290023	1.454806361
ndnl2	0.029207739	1.454745628
cactin	0.039347488	1.453781865
fzd8a	0.018811258	1.450975421
zgc:113363	0.003583017	1.448187581
tnnc1b	0.006683667	1.442564734
cers1	0.002636917	1.442479944
puraa	0.014354849	1.411768346
mrps7	0.000957221	1.407575373
pik3c2a	0.014774399	1.396065654
ttc26	0.018811258	1.389113294
gdpd5b	0.044894363	1.388885473
smim29	0.028815831	1.383895127
sec62	0.009979514	1.376376443
zgc:114045	0.000904779	1.374743808
chmp7	0.04204963	1.373118757
mdga1	0.002441471	1.370617449
appb	0.000141414	1.363966835
tcf7l1a	0.00632669	1.362147158
mia3	0.009326064	1.35886325
sgip1a	0.001206332	1.354117729
spink2.1	0.038678822	1.343950892
zgc:153993	0.041853069	1.323985347
srgap3	0.04546148	1.323650826
etv5a	0.040316719	1.318773924
dedd1	0.012745163	1.314731284
stxbp3	0.016758799	1.293771137
CT868708.1	5.08E-07	1.290743063
atf7ip	0.020010559	1.29049678
zcchc17	0.012739894	1.288516424
abhd17c	0.024099757	1.284617368
ubald1b	0.023833669	1.28100112
dip2ca	0.012511031	1.276810726
nat16	0.003019328	1.272614104
rnf40	0.014048711	1.270040082
zfp36l2	1.51E-06	1.26772791
nanos1	5.47E-05	1.261296203
si:dkey-156m2.3	0.008262751	1.254219971
foxj2	0.036111235	1.251624457
ENSDARG00000098990	0.03630803	1.250045974
cacna2d1a	0.026165027	1.246316201
ehd2b	0.004716342	1.245216969
lrig2	0.037865505	1.231473565
CABZ01027646.1	0.013697767	1.22791623
dip2ba	0.04950505	1.227816936
CABZ01080371.1	0.007899157	1.224065453
golga4	0.005275095	1.221516882
ank3b	0.002107425	1.214426604
tle2a	0.03630803	1.210371816
gstz1	0.020337801	1.208294095
cacna1g	5.08E-09	1.2077394
grinab	0.016137808	1.201650676
uckl1b	0.030495334	1.195007837
aamp	0.033032155	1.194936991
ypel5	0.040065814	1.193770216
adrb2a	0.017561977	1.190993876
amfra	0.020807858	1.190310151
dvl2	0.036259278	1.190282323
morf4l1	0.040182141	1.181958188
tjap1	0.03944292	1.18108632
proza	0.000513592	1.179763158
eif4e2	0.00279866	1.179373608
zgc:158464	0.040760842	1.173053294
si:dkey-7j14.6	2.07E-06	1.172535806
srsf6b	0.002485779	1.169805661
csnk1da	0.00408839	1.16600472
sept7b	0.017978566	1.163489512
synpo2la	0.000112315	1.159477389
ENSDARG00000056490	0.00205932	1.157378829
prpf39	0.020909121	1.153007952
grip2a	0.009939594	1.146425325
rbfox1l	0.000488043	1.141748087
dgcr2	0.031755105	1.13411902
ralgapa2	0.040308315	1.132488384
lnpep	0.00080543	1.131716494
ap1s2	0.037809305	1.130906707
rai1	0.019127232	1.127744251
ncoa5	0.00252578	1.125042313
lims2	0.0204876	1.121404436
si:ch73-367p23.2	0.00165925	1.119184534
rbm33a	0.036002591	1.117954254
smtnl	0.045991761	1.110937159
cab39l	0.003338324	1.110309594
erlin1	0.018223375	1.102597449
srrm4	0.000182272	1.100833717
raph1b	0.007202082	1.097671501
gramd4b	0.003704033	1.096924605
tmtc1	0.038561506	1.096401457
eif4ba	0.010938942	1.086702595
kif16ba	0.041119993	1.080371323
ank2a	0.01127028	1.079277542
ube2nb	0.031915926	1.077307643
lnpk	0.034775521	1.076673257
mfap1	0.026057505	1.07555889
prrg1	0.04031012	1.070168694
ly75	0.014825282	1.06731616
ckap5	0.013087368	1.064508538
cnot6a	0.029385487	1.061406398
brpf3b	0.012139752	1.061063612
qars1	0.032891794	1.059063961
phrf1	0.006834958	1.058877767
si:ch211-196c10.15	0.010094057	1.055369908
lmtk2	0.035313617	1.051798828
vcam1b	0.004142687	1.04586582
g6pcb	4.00E-06	1.042423152
esyt2a	0.042319167	1.036988547
hacd1	0.028489834	1.032277418
cul4b	0.012040317	1.031442084
add1	0.017859624	1.030260365
clasrp	0.026490141	1.029920506
clgn	0.005087883	1.025092162
dcp1b	0.017877947	1.021370325
cdh13	4.50E-05	1.013021645
tssc4	0.004891348	1.010833558
pbxip1a	0.000174072	1.010260672
snd1	0.004566068	1.008164341
zfyve21	0.037458623	1.007743483
si:ch211-181d7.3	0.00052148	1.006965199
dcun1d2a	0.039336688	1.005407893
si:ch211-262h13.3	0.039826614	1.005276404
sik2b	0.023576141	0.997707585
impdh2	0.002161262	0.996017943
hid1a	0.041760834	0.992477357
eif2a	0.015108673	0.986970434
si:ch211-281l24.3	0.020454909	0.986251206
ssh2a	0.020539911	0.984883422
si:ch73-390p7.2	0.028006768	0.982760364
atp11a	0.000129165	0.976076184
gls2b	0.028028593	0.968677132
mapkapk3	0.005191457	0.967417183
tmppe	0.02688526	0.965035295
arpp21	0.009073791	0.964789306
ythdf2	0.002758662	0.963215725
rnf111	0.022977316	0.96222818
socs3b	4.61E-05	0.953646636
pcdh2ab9.1	0.000192818	0.953473085
klf9	0.009349505	0.946086828
hhla2a.1	0.000852276	0.938953038
zcchc24	0.00062884	0.934345831
gnsa	0.014952302	0.926364207
tcf20	0.011466748	0.922880225
ap1b1	0.000669556	0.922597929
ankrd12	0.02535869	0.919595341
glyr1	0.005233277	0.915649791
sf3b1	5.06E-06	0.915463949
tspan36	0.003008745	0.915326137
sphk2	0.018982305	0.913885484
rgl1	0.008802503	0.910930212
grin3bb	0.029130627	0.903823489
adprh	0.047895077	0.903659006
rbms2b	0.020406463	0.898890003
her15.2	0.045519678	0.897875446
zmynd11	0.021827655	0.894874137
tmem199	0.025556188	0.888548298
pros1	0.03977242	0.883352034
thoc2	0.001387716	0.883137559
pskh1	0.042383954	0.88163137
asb5b	0.00028628	0.881590525
dazap1	0.009113047	0.873792955
fhl2b	0.026380387	0.873132442
arih2	0.011703776	0.8718355
ENSDARG00000103720	5.22E-05	0.870084502
hnrnpk	0.020538773	0.869757425
cnih1	0.04836198	0.865353732
zgc:163080	0.012399159	0.864233398
setd3	0.009827874	0.86114483
strn3	0.000105692	0.858945258
ENSDARG00000042213	0.007659946	0.855881958
copb1	0.023636604	0.852324818
slc31a1	0.029525203	0.848826233
mvb12a	0.046489542	0.848397814
pde1a	0.014005326	0.836456197
mta3	0.024189337	0.834409882
hmgb1a	0.000410051	0.832917943
SGMS1	0.026879903	0.832665491
tra2b	0.004205233	0.829538551
lhfpl2a	0.029915955	0.826973636
nrp2b	0.002665168	0.819709551
mdn1	0.048715054	0.817988572
ENSDARG00000090408	0.008023924	0.814516379
si:ch211-114n24.6	0.042003381	0.812217591
fubp1	0.047660384	0.810510263
tbc1d1	0.013214707	0.809512405
si:dkey-85n7.7	0.004994628	0.808838601
nfil3-6	0.001095373	0.80639825
MPC2	0.02712601	0.806328205
her15.1	0.011791388	0.805465152
sdf4	0.01561721	0.799448414
jag1b	0.029064619	0.799253013
si:ch73-335l21.4	0.012518701	0.796982564
syap1	0.046668282	0.784395265
pim2	0.014159568	0.783582885
map7d3	0.018916527	0.782477457
cish	0.008840335	0.782186554
schip1	0.014648615	0.779822106
pclob	0.000262572	0.779077684
tspan7	0.025307804	0.776859934
cebpd	2.59E-06	0.772440659
sf3b5	0.000581317	0.769878014
tspan15	0.010834352	0.765137246
akirin2	0.044539581	0.764571203
tmem176l.1	0.000498278	0.758801238
perp	0.012066356	0.758332634
sptb	3.99E-05	0.756310498
pdap1b	0.028100835	0.752332461
apln	5.04E-06	0.751799769
taf3	0.00135511	0.749841491
eci1	0.000260535	0.749449842
hephl1a	0.048784027	0.746172391
aoc2	0.024349876	0.743396443
vsnl1a	0.010620653	0.735562604
epoa	0.001655514	0.733035593
naa10	0.038753816	0.731037299
slc38a3b	0.003352538	0.723110302
lamp1b	0.020806474	0.723091434
mpped2a	0.041664942	0.717433479
cmya5	0.020695208	0.713589665
slc7a10a	0.030356402	0.710461805
kmt2a	0.002956735	0.707022998
efemp2b	0.041779715	0.706636211
b2m	1.13E-05	-0.735022433
isoc2	0.043021641	-0.748607228
vps4b	0.019705818	-0.755852672
ptp4a2b	0.000579213	-0.758654312
trib2	0.017268758	-0.761262319
mkln1	0.011421073	-0.763455408
tdh	0.020476013	-0.767680874
psmd4a	0.03835257	-0.773438345
gstp1	0.003175462	-0.783895598
tent5c	0.018176803	-0.786117801
esf1	0.047852947	-0.787950709
sync	0.003127461	-0.789591296
zgc:153284	0.033555863	-0.793753277
zfr2	0.004970501	-0.796510996
hivep2a	0.043572243	-0.80629925
bzw2	0.008853008	-0.847495413
si:dkey-188i13.10	0.012313721	-0.858840547
ppip5k1a	0.023256588	-0.859865222
pdcd10a	0.038812228	-0.869763975
tm7sf3	0.03153504	-0.87415238
stard13a	0.005143284	-0.87701686
si:ch211-156j16.1	0.002162711	-0.888804759
smdt1b	0.020619317	-0.896492674
slc11a2	0.012285244	-0.896898326
pinx1	0.034887935	-0.901526253
acsbg2	0.001214568	-0.903937281
pef1	0.040611056	-0.913665966
antxr1c	0.032093734	-0.915507673
abcf2a	0.024574029	-0.916247566
camk2n1a	0.003003331	-0.925662276
dynlt1	0.045680341	-0.938378344
oxnad1	0.016957441	-0.94000312
anxa3b	0.023314843	-0.952269605
si:dkey-286j15.1	0.041643195	-0.95344933
si:ch211-260e23.9	1.23E-05	-0.990556961
rarres3l	0.030117182	-1.001605275
si:dkey-15h8.17	0.022636971	-1.003957647
vash2	0.049925074	-1.039157825
clpb	0.011187728	-1.044336332
tsc22d3	0.008381098	-1.056255257
nsfl1c	0.019425086	-1.064670613
csrnp1a	0.000409293	-1.068740293
kmt5aa	0.049741979	-1.071472215
si:ch73-281n10.2	0.039386648	-1.093866612
gpib	8.01E-05	-1.104600899
psma4	0.015914683	-1.112123699
bpgm	0.030816366	-1.117881049
snx6	0.042360713	-1.121517236
adck5	0.026971461	-1.13948673
dhps	0.010410024	-1.149853044
hddc3	0.02687248	-1.176887784
BX284696.1	0.022562321	-1.179341726
tm7sf2	0.010061445	-1.180507253
hprt1	0.033690558	-1.180748125
pi4kb	0.019686121	-1.190043151
coq3	0.005882053	-1.222614238
dusp2	0.001481849	-1.224759039
svbp	0.020214635	-1.246774247
psmb10	0.029711707	-1.259680111
si:ch211-114c12.2	0.004774409	-1.260363625
cbx4	0.003152836	-1.274722189
cul1a	0.008549873	-1.278759669
klhl20	0.017096981	-1.287331885
igf2b	0.004996246	-1.289127484
scarb2a	0.013084558	-1.296973141
CSKMT	0.03253815	-1.298208821
cdc42bpab	0.007023286	-1.303031153
cryabb	0.045860008	-1.320159204
usp37	0.046849649	-1.330404398
mrpl40	0.006985143	-1.33623399
abcf3	0.027492098	-1.340964331
lsm12a	0.039112497	-1.355983627
pfas	0.005160872	-1.379589632
si:ch211-67f24.7.1	0.003429376	-1.38411758
palm2akap2	0.015792632	-1.397358889
dars1	0.022764581	-1.413572278
adgrl3.1	0.007083014	-1.413778381
mesd	0.022413663	-1.433413367
letm1	0.0038607	-1.437089776
plgrkt	0.03267849	-1.437351489
mrpl44	0.03282019	-1.441193944
dusp8a	0.00400808	-1.466384743
zgc:172145	0.048292684	-1.494551154
josd1	0.03261273	-1.499781906
psme2	1.11E-05	-1.503102228
mid1ip1b	0.00188123	-1.563381248
nrp1a	0.039354232	-1.565604772
si:ch211-263k4.2.1	0.029318738	-1.569240145
zgc:113314	0.021404299	-1.574684674
aif1l	0.042133893	-1.586194052
srgn	0.027356234	-1.589752186
mrps23	0.00306371	-1.618668311
grin2da	0.031873484	-1.636279502
ccdc43	0.018913429	-1.644430996
ccar1	0.006445256	-1.657906116
spoplb	0.033089038	-1.666225921
sinhcaf	0.000431788	-1.681979351
eif4e1c	0.000517188	-1.686973846
fzr1a	0.035494373	-1.691513578
pkp4	0.02676914	-1.721798928
chaf1a	0.038952692	-1.738304167
icn	0.022265857	-1.762306475
ankrd13d	0.013049486	-1.770706044
ecpas	0.038450727	-1.808237362
boka	0.02926241	-1.831370738
bloc1s4	0.013533624	-1.831679764
mfsd2ab	0.002812496	-1.833442992
si:dkey-27p18.3	0.006124714	-1.843944681
zgc:153759.1	0.016957441	-1.859303259
vps26c	0.020547429	-1.881345116
ifrd2	0.013018914	-1.887527824
dkc1	0.017781777	-1.889465264
mcm6	0.006146193	-1.892850254
rfc5	0.038851856	-1.916766193
irs2a	0.035257768	-1.938603772
dusp5	0.003281477	-1.966012489
si:dkey-261p22.1	0.027019105	-1.979529151
trmt112	0.035570857	-2.008704013
crip2	0.004660794	-2.074123781
casp8	0.022207861	-2.105429656
slc25a19	0.030862704	-2.106111576
polr3h	0.038851856	-2.112642679
rnaseh2c	0.000759795	-2.120290202
dhx57	0.030548068	-2.132436762
si:dkey-19a16.7	9.66E-10	-2.146973335
CABZ01073795.1	0.000213697	-2.167363586
psmb8a	4.24E-06	-2.21867144
nacc1b	0.02676914	-2.228101658
abraa	0.000137863	-2.2448923
khk	0.030548068	-2.279264186
si:zfos-943e10.1	0.001829071	-2.307081934
elovl2	0.026666144	-2.323984306
fbxo40.1	0.026421304	-2.364728748
si:dkey-265e15.5	0.02676914	-2.380705855
rreb1a	0.038053124	-2.428571227
scpep1	0.022207861	-2.449928914
zgc:112334	0.030371498	-2.499786108
dcps	0.041334966	-2.501972014
lyrm1	0.011503973	-2.517923735
CU467646.7	0.004949319	-2.521176607
polr3glb	0.02656349	-2.530040018
mast1b	0.044471428	-2.531665204
lasp1	0.021495831	-2.539507766
lin7b	0.026666144	-2.557830349
nup62l	0.006069161	-2.559792368
aacs	0.022780681	-2.567809106
ndrg3a	8.02E-18	-2.576513691
fam76b	0.041334966	-2.635951554
lmo4b	0.041334966	-2.708081849
crfb4	0.02676914	-2.72034293
chd5	0.000105029	-2.751560418
unm-hu7910	0.02656349	-2.756638242
aspg	0.013374876	-2.765321532
rhobtb4	0.02656349	-2.771821801
arhgef10	0.011826946	-2.801398624
si:ch211-261n11.5	0.041334966	-2.812613165
col1a1b	0.021972786	-2.853446216
dlgap4b	0.021900045	-2.896591205
cdkn1ca	3.04E-05	-2.89982828
pgls	0.026359206	-2.942171538
samd1a	0.026666144	-2.950254841
si:ch211-79k12.1	0.016305447	-2.95495521
zgc:110171	0.02656349	-2.95585921
si:ch211-266i6.3	0.026461178	-2.983320682
ncs1b	5.69E-05	-2.992116313
BX324206.3	0.021611171	-3.011790043
si:ch73-37h15.2	0.040940337	-3.06003709
stmn1b	0.00606068	-3.114647466
noc3l	0.041334966	-3.160593454
BX005085.7	0.02656349	-3.163708624
aspscr1	0.013374876	-3.231357849
aprt	0.026359206	-3.270577371
zgc:86896	0.013269961	-3.285361771
nbeal1	0.026359206	-3.324818169
si:ch211-183d5.2	0.013322327	-3.347236645
psat1	0.026359206	-3.406292122
zgc:194312	0.006700736	-3.421577031
ftr83	0.006647309	-3.494329132
fam83fb	0.026257574	-3.580592419
terfa	0.001632299	-3.582752332
rlbp1b	0.013269961	-3.752619463
ints3	0.026359206	-3.77919149
spns1	0.011347559	-3.816798053
eaf2	0.026359206	-3.828979412
parp9	0.011841203	-3.877459566
ahsa1a	4.97E-09	-3.878350206
abtb2a	0.011841203	-3.916663206
igsf10	0.026257574	-4.004058486
etfbkmt	0.011841203	-4.254895961
RIN2	0.011841203	-4.264283754
psmb13a	0.000859295	-4.298880198
nsun4	0.005805243	-4.435845655
si:dkey-24i24.3	0.011841203	-4.453285987
cdk2	0.011841203	-4.531439886
zgc:66472	0.005805243	-4.66918754
CABZ01048402.1	0.005805243	-4.899967884
znf687b	0.011841203	-5.094144529
ACADSB	4.35E-09	-5.261222699
polr2h	0.005805243	-5.277187751
si:ch211-284e13.9	0.002871155	-5.455284431
magi1b	0.000180488	-6.051802872
CDIN1	3.93E-07	-6.856811361
