## Supplementary material for "Fasting reverses PLN R14del-mediated cardiomyopathy through lysosomal reactivation": Table 2

Category	Term	Count	%	PValue	Genes	List Total	Pop Hits	Pop Total	Fold Enrichment	Bonferroni	Benjamini	FDR
UP_SEQ_FEATURE	COMPBIAS:Pro residues	42	11.0817942	1.02E-05	TENM1, COL16A1, CEBPD, KMT2A, MARVELD2A, SGIP1A, MIA3, TCF20, CBL, CDC73, DNM3A, ANK3B, RBM33A, KCNN1A, DVL2, MVB12A, SRGAP3, SLC9A6B, RNF111, DGCR2, TLE2A, ATF7IP, PRKAG2B, LAMP1B, ESYT2A, ARPP21, RBFOX1L, NCKAP5L, FOXJ2, RNF40, DNM2A, SI:CH211-288D18.1, TOX2, COL18A1A, MAP7D3, COL4A1, FUBP1, GRINAB, TAF3, BRPF3B, RAPH1B, CUL4B	352	1231	21648	2.09829407	0.004442193	0.004452066	0.004441855
GOTERM_MF_DIRECT	GO:0003729~mRNA binding	14	3.693931398	4.58E-05	NANOS1, SRRM4, YTHDF2, RBFOX1L, THOC2, MRPS7, CDC40, ZFP36L2, SRSF6B, HNRNPK, FUBP1, SF3B1, EIF2A, DCP1B	326	214	20220	4.057680179	0.018395791	0.018566672	0.018566672
UP_SEQ_FEATURE	COMPBIAS:Basic and acidic residues	137	36.14775726	3.21E-04	COL16A1, SI:CH211-132G1.3, SYAP1, UBP1, TTF2, PHRF1, DCAF5, CLGN, HELB, ANK3B, FAM110B, RBM33A, SI:CH211-132B12.7, CCDC97, SLC39A7, WU:FA19B12, SEC62, PPFIA4, PDE8A, SI:CH211-196C10.15, RNF111, TLE2A, EIF2A, PSKH1, ESYT2A, SRRM4, KMT5C, FBXW7, RALGAPA2, MACO1A, LMTK2, THOC2, RNF40, COL18A1A, MAP7D3, COL4A1, ANK2A, RUFY3, KIF16BA, PREB, ALPK2, SI:CH211-281L24.3, GLYR1, UCKL1B, PURAA, KMT2A, SGIP1A…	352	6525	21648	1.291264368	0.130745884	0.07004863	0.069887968
UP_SEQ_FEATURE	COMPBIAS:Polar residues	129	34.03693931	7.29E-04	COL16A1, SI:CH211-132G1.3, ICAM3, TTF2, PHRF1, DCAF5, GOLGA4, HELB, ANK3B, RBMS2B, RBM33A, SI:CH211-132B12.7, CCDC97, WU:FA19B12, PPFIA4, PDE8A, SI:CH211-196C10.15, HOMEZB, DOCK9B, RNF111, TLE2A, PSKH1, SRRM4, FBXW7, RALGAPA2, SH3GL1B, MACO1A, LMTK2, THOC2, RTN2A, MAP7D3, MAPKAPK3, ANK2A, RUFY3, SLC9A8, KIF16BA, ALPK2, SI:CH211-281L24.3, KMT2A, SGIP1A, ANKRD12, EPAS1B, DEDD1, ZFP36L2, RAI1, STRIP…	352	6181	21648	1.283530173	0.272292881	0.09203548	0.091824389
GOTERM_CC_DIRECT	GO:0005783~endoplasmic reticulum	27	7.124010554	8.10E-04	BECN1, HACD1, TLCD4B, SI:CH73-173P19.1, ZDHHC6, ZDHHC24, MIA3, TMTC1, CLGN, TMEM208, SDF4, CHP1, SLC39A7, SEC62, KLHL41B, LNPK, ESYT2A, MACO1A, ERLIN1, ELOVL6, ATP11A, TMEM199, RTN2A, AMFRA, TSPAN36, DOLPP1, GRINAB	344	830	21623	2.044763939	0.163288042	0.178203192	0.178203192
UP_SEQ_FEATURE	REGION:Disordered	240	63.32453826	8.44E-04	ICAM3, DCAF5, JAG1B, GOLGA4, FAM110B, SI:CH211-132B12.7, CCDC97, SEC62, SI:CH211-196C10.15, RNF111, DOCK9B, EIF2A, ABT1, ESYT2A, SRRM4, MACO1A, AP1B1, CDC40, COL18A1A, RUFY3, KIF16BA, PREB, ALPK2, SI:CH211-281L24.3, UCKL1B, HER15.1, PDE1A, SGIP1A, GSPT1, DEDD1, STRIP1, MSL2A, CMYA5, SNRKA, HMGXB3, BACH2A, ARPP21, APCDD1L, ERLIN1, LNPEP, SORT1B, ANLN, HNRNPK, FUBP1, SI:CH211-114N24.6, ZGC:162025, …	352	12967	21648	1.13827408	0.308088643	0.09203548	0.091824389
UP_KW_CELLULAR_COMPONENT	KW-0256~Endoplasmic reticulum	21	5.540897098	9.65E-04	BECN1, ESYT2A, HACD1, CERS6, MACO1A, ERLIN1, ZDHHC6, MIA3, ELOVL6, TMTC1, TMEM199, AMFRA, TSPAN36, DOLPP1, TMEM208, PREB, KDSR, SLC39A7, SEC62, KLHL41B, LNPK	204	597	13117	2.261774559	0.036026021	0.03667327	0.03667327
UP_KW_DOMAIN	KW-0677~Repeat	67	17.67810026	0.001416057	TENM1, DAZAP1, EFEMP2B, PROS1, LY75, LAMC1, DCAF5, LRRC1, JAG1B, BABAM2, ZMYM2, CNTN3B, ANK3B, RBMS2B, ARIH2, CNOT6B, SDF4, CHP1, KLHL41B, RBM5, CNOT6A, TLE2A, EIF2A, THBS3A, ESYT2A, PCSK5B, FBXW7, SPTB, CKAP5, SND1, CDC40, SLC25A17, ANK2A, HHLA2A.1, PREB, PPP2R1BB, SEH1L, KMT2A, COPB1, LRRC17, ASB5B, EPAS1B, TMTC1, PCLOB, ZFP36L2, STRN3, GLS2B, SF3B1, AAMP, KLHDC10, SMURF2, TNNC1B, KLHL23, HMGB1…	201	3144	13346	1.414970314	0.032066976	0.032569303	0.032569303
KEGG_PATHWAY	dre03040:Spliceosome	10	2.638522427	0.001704913	SF3B5, SRSF6B, HNRNPK, HSPA8B, TRA2B, PPIH, THOC2, HNRNPA1A, SF3B1, CDC40	149	144	7738	3.60645041	0.165460352	0.180720794	0.180720794
UP_KW_BIOLOGICAL_PROCESS	KW-0508~mRNA splicing	9	2.374670185	0.003810688	SF3B5, SRRM4, PRPF39, TSSC4, HNRNPK, RBFOX1L, CLASRP, SF3B1, RBM5	124	134	6478	3.508786712	0.228656703	0.259126759	0.259126759
INTERPRO	IPR035979:RBD_domain_sf	13	3.430079156	0.003836088	ABT1, DAZAP1, NCOA5, RBFOX1L, SRSF6B, EIF4BA, RBMS2B, TRA2B, RBM33A, ELAVL1B, HNRNPA1A, RBM34, RBM5	369	312	23607	2.665650407	0.990517233	1	1
UP_KW_MOLECULAR_FUNCTION	KW-0694~RNA-binding	15	3.957783641	0.003939398	NANOS1, SF3B5, SRRM4, YTHDF2, NCOA5, RBFOX1L, ZFP36L2, SRSF6B, EIF4BA, HNRNPK, RBMS2B, FUBP1, TRA2B, RBM34, EIF4E2	154	424	10377	2.383836682	0.195146309	0.216666876	0.216666876
SMART	SM00360:RRM	12	3.166226913	0.004154228	SRSF6B, EIF4BA, DAZAP1, RBFOX1L, NCOA5, RBMS2B, TRA2B, RBM33A, ELAVL1B, HNRNPA1A, RBM34, RBM5	216	263	13097	2.766582172	0.575801377	0.823035468	0.823035468
GOTERM_BP_DIRECT	GO:0008380~RNA splicing	9	2.374670185	0.004533709	SF3B5, SRRM4, PRPF39, TSSC4, HNRNPK, RBFOX1L, CLASRP, SF3B1, RBM5	334	156	20115	3.474493321	0.965667433	1	1
INTERPRO	IPR000504:RRM_dom	12	3.166226913	0.004745451	SRSF6B, EIF4BA, DAZAP1, RBFOX1L, NCOA5, RBMS2B, TRA2B, RBM33A, ELAVL1B, HNRNPA1A, RBM34, RBM5	369	280	23607	2.741811847	0.99686516	1	1
UP_SEQ_FEATURE	DOMAIN:RRM	12	3.166226913	0.004793344	SRSF6B, EIF4BA, DAZAP1, RBFOX1L, NCOA5, RBMS2B, TRA2B, RBM33A, ELAVL1B, HNRNPA1A, RBM34, RBM5	352	270	21648	2.733333333	0.876920279	0.417979627	0.417020958
INTERPRO	IPR012677:Nucleotide-bd_a/b_plait_sf	13	3.430079156	0.004794172	ABT1, DAZAP1, NCOA5, RBFOX1L, SRSF6B, EIF4BA, RBMS2B, TRA2B, RBM33A, ELAVL1B, HNRNPA1A, RBM34, RBM5	369	321	23607	2.590912545	0.997045747	1	1
GOTERM_CC_DIRECT	GO:0005681~spliceosomal complex	7	1.846965699	0.004968871	SF3B5, TSSC4, HNRNPK, TRA2B, CACTIN, SF3B1, RBM5	344	99	21623	4.444473808	0.665753484	0.479215321	0.479215321
GOTERM_BP_DIRECT	GO:0006897~endocytosis	9	2.374670185	0.005469902	CSNK1DA, DNM2A, DENND1B, DNM3A, SGIP1A, LY75, AP1B1, SORT1B, EHD2B	334	161	20115	3.366589802	0.982919341	1	1
GOTERM_MF_DIRECT	GO:0003676~nucleic acid binding	21	5.540897098	0.006136921	ZCCHC24, ABT1, DAZAP1, REXO1, ARPP21, NCOA5, RBFOX1L, MTERF2, ZCCHC17, SND1, SRSF6B, EIF4BA, HNRNPK, RBMS2B, FUBP1, TRA2B, RBM33A, ELAVL1B, HNRNPA1A, RBM34, RBM5	326	670	20220	1.944052742	0.917347545	1	1
INTERPRO	IPR001965:Znf_PHD	7	1.846965699	0.006370035	RAI1, KMT2A, TCF20, PHRF1, ZMYND11, TAF3, BRPF3B	369	106	23607	4.224804418	0.999567175	1	1
GOTERM_BP_DIRECT	GO:0061053~somite development	5	1.319261214	0.006443047	TGFBR3, DNM2A, COPB1, LAMC1, THBS3A	334	45	20115	6.691616766	0.99173899	1	1
UP_SEQ_FEATURE	COMPBIAS:Acidic residues	58	15.30343008	0.006533191	SI:CH211-207D6.2, SCHIP1, SI:CH211-108C17.2, MIA3, PHRF1, SMG5, CLGN, HELB, ANK3B, RBM33A, JCADA, ARIH2, CCDC97, NELFCD, SEC62, SI:CH73-335L21.4, HOMEZB, THBS3A, ABT1, REXO1, FBXW7, LMTK2, CKAP5, EPB41L3B, RTN2A, MAP7D3, ANK2A, KIF16BA, CACTIN, KMT2A, SGIP1A, ANKRD12, PCLOB, CBL, GSPT1, STRN3, STRIP1, KIF3B, CMYA5, SNRKA, MDN1, LNPK, ATF7IP, EHMT1B, NOP14, NCKAP5L, FOXJ2, HMGB1A, AMFRA, PRPF39, H…	352	2532	21648	1.408767773	0.942606067	0.435292283	0.434293907
GOTERM_CC_DIRECT	GO:0005789~endoplasmic reticulum membrane	20	5.277044855	0.006534754	BECN1, ESYT2A, HACD1, CERS6, ERLIN1, ZDHHC6, MIA3, ELOVL6, CLGN, TMEM199, AMFRA, RTN2A, TSPAN36, DOLPP1, TMEM208, PREB, KDSR, SLC39A7, SEC62, LNPK	344	635	21623	1.979765611	0.763631644	0.479215321	0.479215321
UP_SEQ_FEATURE	DOMAIN:PHD-type	7	1.846965699	0.006988638	RAI1, KMT2A, TCF20, PHRF1, ZMYND11, TAF3, BRPF3B	352	104	21648	4.139423077	0.953006369	0.435292283	0.434293907
SMART	SM00249:PHD	7	1.846965699	0.007990636	RAI1, KMT2A, TCF20, PHRF1, ZMYND11, TAF3, BRPF3B	216	106	13097	4.004149196	0.808464624	0.823035468	0.823035468
INTERPRO	IPR034732:EPHD	4	1.055408971	0.008327975	RAI1, KMT2A, TCF20, BRPF3B	369	27	23607	9.477868112	0.999960364	1	1
GOTERM_MF_DIRECT	GO:0003723~RNA binding	23	6.068601583	0.010151754	ABT1, NANOS1, SF3B5, DAZAP1, YTHDF2, NCOA5, RBFOX1L, ZCCHC17, SND1, SRSF6B, EIF4BA, HNRNPK, MRM3B, RBMS2B, FUBP1, TRA2B, RBM33A, ELAVL1B, NELFCD, HNRNPA1A, RBM34, EIF4E2, RBM5	326	798	20220	1.787674708	0.983956832	1	1
GOTERM_CC_DIRECT	GO:0000151~ubiquitin ligase complex	5	1.319261214	0.010553716	AMFRA, DCUN1D2A, ARIH2, UBR3, YPEL5	344	54	21623	5.820144272	0.9031078	0.580454368	0.580454368
INTERPRO	IPR011011:Znf_FYVE_PHD	8	2.110817942	0.014229719	KMT2A, RUFY3, ZFYVE21, PCLOB, PHRF1, ZMYND11, TAF3, BRPF3B	369	163	23607	3.139907227	0.999999971	1	1
GOTERM_BP_DIRECT	GO:0000398~mRNA splicing, via spliceosome	7	1.846965699	0.016641688	SF3B5, SRRM4, MFAP1, HNRNPA1A, CACTIN, CDC40, RBM5	334	123	20115	3.427413466	0.99999609	1	1
UP_KW_BIOLOGICAL_PROCESS	KW-0507~mRNA processing	9	2.374670185	0.016769816	SF3B5, SRRM4, PRPF39, TSSC4, HNRNPK, RBFOX1L, CLASRP, SF3B1, RBM5	124	173	6478	2.717788551	0.683368748	0.570173728	0.570173728
UP_KW_CELLULAR_COMPONENT	KW-0747~Spliceosome	5	1.319261214	0.021009853	SF3B5, TSSC4, HNRNPK, SF3B1, RBM5	204	68	13117	4.727869089	0.553752091	0.399187207	0.399187207
INTERPRO	IPR013083:Znf_RING/FYVE/PHD	18	4.749340369	0.021763676	KMT2A, USP44, ZFYVE21, TCF20, PCLOB, CBL, PHRF1, AMFRA, RAI1, MSL2A, RUFY3, ARIH2, ZMYND11, TAF3, BRPF3B, SI:CH211-281L24.3, SI:CH73-335L21.4, RNF111	369	633	23607	1.819211652	1	1	1
GOTERM_BP_DIRECT	GO:0006915~apoptotic process	9	2.374670185	0.022355363	NGFRA, BABAM2, PRKCDB, GRAMD4B, PERP, BCL2B, PIM2, ZGC:153993, DEDD1	334	207	20115	2.618458735	0.999999948	1	1
GOTERM_BP_DIRECT	GO:0060048~cardiac muscle contraction	4	1.055408971	0.023066259	TNNC1B, TNNT2B, ICAM3, MYH6	334	37	20115	6.510762259	0.99999997	1	1
GOTERM_MF_DIRECT	GO:0008047~enzyme activator activity	3	0.791556728	0.023556152	APOC2, SSBP1, DCP1B	326	15	20220	12.40490798	0.999935858	1	1
GOTERM_CC_DIRECT	GO:0005634~nucleus	101	26.64907652	0.024256403	SYAP1, UBP1, TTF2, DCAF5, RBMS2B, SI:CH211-132B12.7, CHP1, PDE8A, HOMEZB, RNF111, TLE2A, ABT1, SRRM4, KMT5C, RALGAPA2, MACO1A, THOC2, SND1, RNF40, MORF4L1, MAPKAPK3, PPP2R1BB, GLYR1, PURAA, NUP205, SEH1L, SI:CH73-221F6.3, HER15.2, KMT2A, HER15.1, EPAS1B, EIF3EB, DEDD1, ZFP36L2, RAI1, MRTFBB, LLPH, HMGXB3, MDN1, BACH2A, AKIRIN2, NOP14, SMURF2, FHL2A, FHL2B, CSNK1DA, SRSF6B, HNRNPK, ADI1, SIK2B, FU…	344	5277	21623	1.20307246	0.995493326	1	1
GOTERM_CC_DIRECT	GO:0030018~Z disc	5	1.319261214	0.027550795	RTN2A, SYNPO2LA, FHL2A, FHL2B, MYOZ2A	344	72	21623	4.365108204	0.997858473	1	1
INTERPRO	IPR017857:Coagulation_fac-like_Gla_dom	3	0.791556728	0.028243181	PROS1, PRRG1, PROZA	369	17	23607	11.28981349	1	1	1
INTERPRO	IPR052600:Nuc_rcpt_coact/corep	2	0.527704485	0.030934839	SI:CH211-216L23.2, NCOA5	369	2	23607	63.97560976	1	1	1
UP_KW_BIOLOGICAL_PROCESS	KW-0254~Endocytosis	5	1.319261214	0.036173866	DNM2A, DNM3A, SH3GL1B, SGIP1A, LY75	124	66	6478	3.957722385	0.91835841	0.819940966	0.819940966
GOTERM_CC_DIRECT	GO:0071013~catalytic step 2 spliceosome	4	1.055408971	0.036373396	PPIFA, HNRNPA1A, SF3B1, CDC40	344	46	21623	5.465874621	0.999711642	1	1
SMART	SM00069:GLA	3	0.791556728	0.038185767	PROS1, PRRG1, PROZA	216	19	13097	9.573830409	0.99967131	1	1
INTERPRO	IPR035972:GLA-like_dom_SF	3	0.791556728	0.038271244	PROS1, PRRG1, PROZA	369	20	23607	9.596341463	1	1	1
INTERPRO	IPR000294:GLA_domain	3	0.791556728	0.038271244	PROS1, PRRG1, PROZA	369	20	23607	9.596341463	1	1	1
GOTERM_MF_DIRECT	GO:0003730~mRNA 3'-UTR binding	5	1.319261214	0.038475821	DAZAP1, RBMS2B, FUBP1, ELAVL1B, HNRNPA1A	326	79	20220	3.92560379	0.999999874	1	1
INTERPRO	IPR015940:UBA	4	1.055408971	0.038799462	SIK2B, SI:CH73-173P19.1, SNRKA, CBL	369	48	23607	5.331300813	1	1	1
UP_KW_MOLECULAR_FUNCTION	KW-0413~Isomerase	6	1.583113456	0.039622549	GSTZ1, ECI1, DSE, PPIFA, PPIH, PGM2L1	154	127	10377	3.183454341	0.891780007	0.865902293	0.865902293
UP_SEQ_FEATURE	DOMAIN:UBA	4	1.055408971	0.040566153	SIK2B, SI:CH73-173P19.1, SNRKA, CBL	352	47	21648	5.234042553	0.999999986	1	1
UP_SEQ_FEATURE	DOMAIN:Gla	3	0.791556728	0.041096043	PROS1, PRRG1, PROZA	352	20	21648	9.225	0.999999989	1	1
GOTERM_BP_DIRECT	GO:0006397~mRNA processing	10	2.638522427	0.04176909	SF3B5, SRRM4, PRPF39, TSSC4, HNRNPK, RBFOX1L, CLASRP, THOC2, SF3B1, RBM5	334	277	20115	2.174171513	1	1	1
UP_KW_DOMAIN	KW-0880~Kelch repeat	5	1.319261214	0.043127651	ATRNL1B, KLHL23, KBTBD8, KLHL41B, KLHDC10	201	88	13346	3.772614202	0.637221024	0.495967987	0.495967987
INTERPRO	IPR054573:PP2A/SF3B1-like_HEAT	2	0.527704485	0.046042485	PPP2R1BB, SF3B1	369	3	23607	42.6504065	1	1	1
COG_ONTOLOGY	RNA processing and modification	3	0.791556728	0.046118182	PRPF39, SMURF2, SF3B1	33	22	2020	8.347107438	0.507486024	0.433449419	0.433449419
GOTERM_CC_DIRECT	GO:0030117~membrane coat	3	0.791556728	0.047039123	COPB1, AP1S2, AP1B1	344	22	21623	8.571485201	0.999975082	1	1
GOTERM_CC_DIRECT	GO:0055038~recycling endosome membrane	4	1.055408971	0.047127637	SLC31A1, ABHD17C, SLC9A6B, EHD2B	344	51	21623	4.93000456	0.999975586	1	1
UP_KW_MOLECULAR_FUNCTION	KW-0678~Repressor	9	2.374670185	0.047231034	NANOS1, ATF7IP, AKIRIN2, HNRNPK, HER15.1, KMT5C, TCF7L1A, NELFCD, ZMYND11	154	271	10377	2.23781569	0.930125592	0.865902293	0.865902293
UP_SEQ_FEATURE	ACT_SITE:Proton acceptor	13	3.430079156	0.047855021	AOC2, HGD, USP44, LNPEP, CROT, QTRT1, ALDH4A1, CSNK1DA, PRKCDB, IMPDH2, KDSR, PIM2, PSKH1	352	428	21648	1.867990654	0.999999999	1	1
UP_SEQ_FEATURE	DOMAIN:Phosphatase PP2A regulatory subunit A/Splicing factor 3B subunit 1-like HEAT repeat	2	0.527704485	0.047859666	PPP2R1BB, SF3B1	352	3	21648	41	0.999999999	1	1
GOTERM_BP_DIRECT	GO:0034243~regulation of transcription elongation by RNA polymerase II	2	0.527704485	0.04884917	ZMYND11, CDC73	334	3	20115	40.1497006	1	1	1
GOTERM_BP_DIRECT	GO:0090520~sphingolipid mediated signaling pathway	2	0.527704485	0.04884917	SPHK2, KDSR	334	3	20115	40.1497006	1	1	1
INTERPRO	IPR006634:TLC-dom	3	0.791556728	0.049435361	TLCD4B, CERS6, CERS1	369	23	23607	8.344644751	1	1	1
UP_SEQ_FEATURE	DOMAIN:TLC	3	0.791556728	0.053021282	TLCD4B, CERS6, CERS1	352	23	21648	8.02173913	1	1	1
SMART	SM00724:TLC	3	0.791556728	0.054144973	TLCD4B, CERS6, CERS1	216	23	13097	7.908816425	0.999989532	1	1
INTERPRO	IPR015915:Kelch-typ_b-propeller	5	1.319261214	0.055850774	ATRNL1B, KLHL23, KBTBD8, KLHL41B, KLHDC10	369	92	23607	3.476935313	1	1	1
SMART	SM00293:PWWP	3	0.791556728	0.058444832	ZMYND11, BRPF3B, GLYR1	216	24	13097	7.579282407	0.999995905	1	1
GOTERM_MF_DIRECT	GO:0106310~protein serine kinase activity	4	1.055408971	0.058539211	CSNK1DA, ALPK2, PIM2, PSKH1	326	55	20220	4.510875627	1	1	1
GOTERM_BP_DIRECT	GO:0030148~sphingolipid biosynthetic process	3	0.791556728	0.059373648	HACD1, ELOVL6, KDSR	334	24	20115	7.528068862	1	1	1
GOTERM_CC_DIRECT	GO:0005794~Golgi apparatus	17	4.485488127	0.060834897	BECN1, COPB1, SYAP1, ZDHHC6, ZDHHC24, SORT1B, TBC1D1, GOLGA4, TSPAN36, RAB33BA, SLC9A8, AP1S2, SDF4, SLC39A7, GRINAB, KBTBD8, APPB	344	658	21623	1.623979466	0.999998993	1	1
INTERPRO	IPR052440:Trans_Reg/Chrom_Remod	2	0.527704485	0.060915234	RAI1, TCF20	369	4	23607	31.98780488	1	1	1
INTERPRO	IPR006875:Sarcoglycan	2	0.527704485	0.060915234	SGCB, SGCG	369	4	23607	31.98780488	1	1	1
UP_SEQ_FEATURE	DOMAIN:Dynamin-type G	3	0.791556728	0.061565741	DNM2A, DNM3A, EHD2B	352	25	21648	7.38	1	1	1
INTERPRO	IPR030381:G_DYNAMIN_dom	3	0.791556728	0.061610259	DNM2A, DNM3A, EHD2B	369	26	23607	7.381801126	1	1	1
INTERPRO	IPR000313:PWWP_dom	3	0.791556728	0.061610259	ZMYND11, BRPF3B, GLYR1	369	26	23607	7.381801126	1	1	1
COG_ONTOLOGY	Lipid metabolism / Secondary metabolites biosynthesis, transport, and catabolism	2	0.527704485	0.061921346	DIP2BA, DIP2CA	33	4	2020	30.60606061	0.616655878	0.433449419	0.433449419
GOTERM_BP_DIRECT	GO:0060047~heart contraction	5	1.319261214	0.064452504	STRIP1, ALPK2, MYH6, LIMS2, SGCG	334	91	20115	3.309041258	1	1	1
INTERPRO	IPR019787:Znf_PHD-finger	5	1.319261214	0.067273615	KMT2A, PHRF1, ZMYND11, TAF3, BRPF3B	369	98	23607	3.264061722	1	1	1
GOTERM_BP_DIRECT	GO:1904263~positive regulation of TORC1 signaling	3	0.791556728	0.068436173	SEH1L, PIM2, LAMTOR5	334	26	20115	6.948986642	1	1	1
INTERPRO	IPR009071:HMG_box_dom	4	1.055408971	0.072548039	TOX2, TCF7L1A, HMGB1A, HMGXB3	369	62	23607	4.127458694	1	1	1
UP_SEQ_FEATURE	DNA_BIND:HMG box	4	1.055408971	0.073605388	TOX2, TCF7L1A, HMGB1A, HMGXB3	352	60	21648	4.1	1	1	1
KEGG_PATHWAY	dre04330:Notch signaling pathway	5	1.319261214	0.074188746	JAG1B, HER15.2, HER15.1, DVL2, TLE2A	149	83	7738	3.128487103	0.999717265	1	1
SMART	SM00181:EGF	8	2.110817942	0.074654208	JAG1B, TENM1, EFEMP2B, PROS1, PROZA, ATRNL1B, LAMC1, THBS3A	216	223	13097	2.175220063	0.999999886	1	1
INTERPRO	IPR002716:PIN_dom	2	0.527704485	0.075556728	SWT1, SMG5	369	5	23607	25.5902439	1	1	1
INTERPRO	IPR037337:Dip2-like_dom	2	0.527704485	0.075556728	DIP2BA, DIP2CA	369	5	23607	25.5902439	1	1	1
GOTERM_MF_DIRECT	GO:1990756~ubiquitin-like ligase-substrate adaptor activity	4	1.055408971	0.07788064	FBXW7, KLHL23, KBTBD8, KLHL41B	326	62	20220	4.001583218	1	1	1
INTERPRO	IPR045063:Dynamin_N	3	0.791556728	0.079216176	DNM2A, DNM3A, EHD2B	369	30	23607	6.397560976	1	1	1
GOTERM_BP_DIRECT	GO:0098609~cell-cell adhesion	7	1.846965699	0.07925749	CNTN3B, NPHS1, VCAM1B, PERP, ICAM3, CDH13, LIMS2	334	180	20115	2.342065868	1	1	1
SMART	SM00670:PINc	2	0.527704485	0.079440634	SWT1, SMG5	216	5	13097	24.2537037	0.999999961	1	1
GOTERM_BP_DIRECT	GO:0006999~nuclear pore organization	2	0.527704485	0.080086128	NUP205, SEH1L	334	5	20115	24.08982036	1	1	1
GOTERM_BP_DIRECT	GO:1902262~apoptotic process involved in blood vessel morphogenesis	2	0.527704485	0.080086128	PERP, CDH13	334	5	20115	24.08982036	1	1	1
INTERPRO	IPR009060:UBA-like_sf	4	1.055408971	0.081046254	UBALD1B, DCUN1D2A, SI:CH73-173P19.1, CBL	369	65	23607	3.9369606	1	1	1
INTERPRO	IPR036910:HMG_box_dom_sf	4	1.055408971	0.081046254	TOX2, TCF7L1A, HMGB1A, HMGXB3	369	65	23607	3.9369606	1	1	1
SMART	SM00398:HMG	4	1.055408971	0.08162951	TOX2, TCF7L1A, HMGB1A, HMGXB3	216	62	13097	3.911887694	0.999999976	1	1
KEGG_PATHWAY	dre04120:Ubiquitin mediated proteolysis	7	1.846965699	0.084041944	SOCS3B, UBE2NB, SMURF2, FBXW7, UBE2QL1, CBL, CUL4B	149	159	7738	2.286353468	0.999909048	1	1
UP_SEQ_FEATURE	DOMAIN:PWWP	3	0.791556728	0.089638178	ZMYND11, BRPF3B, GLYR1	352	31	21648	5.951612903	1	1	1
INTERPRO	IPR040745:Ankyrin_UPA	2	0.527704485	0.089970554	ANK2A, ANK3B	369	6	23607	21.32520325	1	1	1
GOTERM_CC_DIRECT	GO:0090443~FAR/SIN/STRIPAK complex	2	0.527704485	0.091491081	STRIP1, STRN3	344	6	21623	20.95251938	0.999999999	1	1
GOTERM_CC_DIRECT	GO:0016012~sarcoglycan complex	2	0.527704485	0.091491081	SGCB, SGCG	344	6	21623	20.95251938	0.999999999	1	1
UP_KW_LIGAND	KW-0106~Calcium	17	4.485488127	0.09489491	ESYT2A, TNNC1B, CACNA2D1A, EFEMP2B, PROS1, TGM2B, CBL, NRP2B, JAG1B, GNSA, NCALDB, CHP1, PROZA, SDF4, VSNL1A, THBS3A, EHD2B	102	769	6873	1.489596879	0.863861755	1	1
UP_SEQ_FEATURE	REPEAT:WD	7	1.846965699	0.094908785	FBXW7, PREB, DCAF5, AAMP, CDC40, STRN3, TLE2A	352	193	21648	2.230569948	1	1	1
GOTERM_BP_DIRECT	GO:0030497~fatty acid elongation	2	0.527704485	0.095318913	HACD1, ELOVL6	334	6	20115	20.0748503	1	1	1
GOTERM_BP_DIRECT	GO:0021529~spinal cord oligodendrocyte cell differentiation	2	0.527704485	0.095318913	FZD8A, CDC73	334	6	20115	20.0748503	1	1	1
INTERPRO	IPR001214:SET_dom	4	1.055408971	0.099247171	EHMT1B, SETD3, KMT2A, KMT5C	369	71	23607	3.604259705	1	1	1
GOTERM_MF_DIRECT	GO:0043130~ubiquitin binding	4	1.055408971	0.099623824	UBE2NB, AMFRA, SI:CH73-173P19.1, TAB3	326	69	20220	3.5956255	1	1	1
