## Supplementary material for "Fasting reverses PLN R14del-mediated cardiomyopathy through lysosomal reactivation": Table 3

Category	Term	Count	%	PValue	Genes	List Total	Pop Hits	Pop Total	Fold Enrichment	Bonferroni	Benjamini	FDR
GOTERM_CC_DIRECT	GO:0005737~cytoplasm	69	38.12154696	5.20E-07	ANKRD13D, CLPB, ZGC:153284, ZGC:112334, BZW2, PFAS, AACS, CCAR1, KHK, TRMT112, LASP1, CASP8, STMN1B, COL1A1B, ANXA3B, SI:CH211-266I6.3, MID1IP1B, PTP4A2B, DUSP5, ARHGEF10, DUSP2, SI:CH211-284E13.9, TSC22D3, DHPS, VASH2, JOSD1, TENT5C, DARS1, APRT, PSMA4, CRYABB, EIF4E1C, ZGC:86896, PSME2, PKP4, HPRT1, ACSBG2, MAGI1B, FTR83, PEF1, PDCD10A, MAST1B, ZGC:172145, PSMB10, ECPAS, SVBP, PSMB8A, SPOPLB, D…	162	5292	21623	1.740324319	6.19E-05	6.19E-05	6.08E-05
GOTERM_CC_DIRECT	GO:0000502~proteasome complex	7	3.867403315	7.43E-06	PSMA4, PSMB13A, PSMB8A, PSME2, PSMD4A, PSMB10, ECPAS	162	63	21623	14.83058985	8.83E-04	4.42E-04	4.34E-04
UP_SEQ_FEATURE	ACT_SITE:Nucleophile	9	4.972375691	4.63E-05	USP37, NSUN4, DKC1, PSMB13A, PSMB8A, DCPS, PFAS, PSMB10, HDDC3	158	177	21648	6.966745334	0.010137668	0.010189168	0.010189168
KEGG_PATHWAY	dre03050:Proteasome	6	3.314917127	9.21E-05	PSMA4, PSMB13A, PSMB8A, PSME2, PSMD4A, PSMB10	64	57	7738	12.72697368	0.007977597	0.00800922	0.00800922
INTERPRO	IPR016050:Proteasome_bsu_CS	4	2.209944751	1.68E-04	PSMA4, PSMB13A, PSMB8A, PSMB10	175	15	23607	35.97257143	0.098347117	0.103516978	0.103516978
UP_KW_CELLULAR_COMPONENT	KW-0647~Proteasome	5	2.762430939	3.59E-04	PSMB13A, PSMB8A, PSME2, PSMB10, ECPAS	90	50	13117	14.57444444	0.009657948	0.009703144	0.009703144
GOTERM_BP_DIRECT	GO:0043161~proteasome-mediated ubiquitin-dependent protein catabolic process	8	4.419889503	4.77E-04	NSFL1C, PSMA4, PSMB13A, PSMB8A, SPOPLB, PSMD4A, PSMB10, KLHL20	149	187	20115	5.77540107	0.173659022	0.190702311	0.190702311
INTERPRO	IPR001353:Proteasome_sua/b	4	2.209944751	7.11E-04	PSMA4, PSMB13A, PSMB8A, PSMB10	175	24	23607	22.48285714	0.35513652	0.219280353	0.219280353
GOTERM_CC_DIRECT	GO:0005839~proteasome core complex	4	2.209944751	7.31E-04	PSMA4, PSMB13A, PSMB8A, PSMB10	162	24	21623	22.24588477	0.083340275	0.028995714	0.028508391
UP_KW_CELLULAR_COMPONENT	KW-0963~Cytoplasm	29	16.02209945	9.77E-04	PEF1, PDCD10A, ZGC:112334, BZW2, AACS, PSMB10, ECPAS, CCAR1, LASP1, STMN1B, SVBP, PSMB8A, DCPS, SI:CH211-266I6.3, MID1IP1B, SI:CH211-260E23.9, NDRG3A, JOSD1, TENT5C, PPIP5K1A, APRT, NSFL1C, PSMA4, PSMB13A, ZGC:86896, ETFBKMT, CDIN1, HPRT1, TRIB2	90	2304	13117	1.834456983	0.026048439	0.013190406	0.013190406
UP_KW_MOLECULAR_FUNCTION	KW-0888~Threonine protease	3	1.657458564	0.001258484	PSMB13A, PSMB8A, PSMB10	72	8	10377	54.046875	0.049123482	0.050339367	0.050339367
GOTERM_CC_DIRECT	GO:0005829~cytosol	20	11.04972376	0.001433968	USP37, GPIB, SI:CH211-260E23.9, NBEAL1, ZGC:112334, AHSA1A, AACS, PSMB10, DARS1, PPIP5K1A, NSFL1C, IRS2A, PSMA4, PSMB13A, PSMB8A, PGLS, HPRT1, PSMD4A, MID1IP1B, SNX6	162	1192	21623	2.239518601	0.156980096	0.042660561	0.041943577
INTERPRO	IPR000243:Pept_T1A_subB	3	1.657458564	0.001468993	PSMB13A, PSMB8A, PSMB10	175	8	23607	50.58642857	0.596280482	0.302122843	0.302122843
GOTERM_MF_DIRECT	GO:0004298~threonine-type endopeptidase activity	3	1.657458564	0.001754753	PSMB13A, PSMB8A, PSMB10	145	9	20220	46.48275862	0.356497839	0.265413016	0.264355594
INTERPRO	IPR008343:MKP	3	1.657458564	0.002843843	DUSP5, DUSP2, DUSP8A	175	11	23607	36.79012987	0.827464301	0.438662849	0.438662849
GOTERM_MF_DIRECT	GO:0033550~MAP kinase tyrosine phosphatase activity	3	1.657458564	0.003172267	DUSP5, DUSP2, DUSP8A	145	12	20220	34.86206897	0.54954841	0.265413016	0.264355594
GOTERM_MF_DIRECT	GO:0008330~protein tyrosine/threonine phosphatase activity	3	1.657458564	0.003172267	DUSP5, DUSP2, DUSP8A	145	12	20220	34.86206897	0.54954841	0.265413016	0.264355594
GOTERM_CC_DIRECT	GO:0019774~proteasome core complex, beta-subunit complex	3	1.657458564	0.003462501	PSMB13A, PSMB8A, PSMB10	162	12	21623	33.36882716	0.338173981	0.082407516	0.081022515
SMART	SM00726:UIM	3	1.657458564	0.003764979	USP37, ANKRD13D, PSMD4A	82	15	13097	31.94390244	0.324496423	0.31377464	0.31377464
INTERPRO	IPR029055:Ntn_hydrolases_N	4	2.209944751	0.003911874	PSMA4, PSMB13A, PSMB8A, PSMB10	175	43	23607	12.54857143	0.9109324	0.457928224	0.457928224
INTERPRO	IPR023333:Proteasome_suB-type	3	1.657458564	0.004637425	PSMB13A, PSMB8A, PSMB10	175	14	23607	28.90653061	0.943184511	0.457928224	0.457928224
INTERPRO	IPR012340:NA-bd_OB-fold	5	2.762430939	0.005195296	POLR3H, MCM6, POLR2H, DARS1, CCAR1	175	94	23607	7.175379939	0.959798593	0.457928224	0.457928224
GOTERM_MF_DIRECT	GO:0017017~MAP kinase tyrosine/serine/threonine phosphatase activity	3	1.657458564	0.005661169	DUSP5, DUSP2, DUSP8A	145	16	20220	26.14655172	0.759489295	0.355238327	0.353823035
SMART	SM00450:RHOD	3	1.657458564	0.006034128	DUSP5, DUSP2, DUSP8A	82	19	13097	25.21887035	0.467115346	0.31377464	0.31377464
UP_KW_PTM	KW-0597~Phosphoprotein	13	7.182320442	0.00634375	ANTXR1C, TSC22D3, CRIP2, JOSD1, PALM2AKAP2, SAMD1A, CHAF1A, STMN1B, PSME2, CDC42BPAB, FAM76B, ADGRL3.1, DCPS	26	1070	4546	2.124299065	0.067609473	0.076125004	0.076125004
GOTERM_BP_DIRECT	GO:0043409~negative regulation of MAPK cascade	3	1.657458564	0.008470442	DUSP5, DUSP2, DUSP8A	149	19	20115	21.31578947	0.966713656	1	1
UP_KW_DOMAIN	KW-0809~Transit peptide	6	3.314917127	0.009229086	LETM1, MRPL40, CSKMT, ETFBKMT, ACADSB, MRPL44	74	235	13346	4.604715354	0.105296811	0.110749026	0.110749026
GOTERM_MF_DIRECT	GO:0004175~endopeptidase activity	3	1.657458564	0.009679293	PSMB13A, PSMB8A, PSMB10	145	21	20220	19.92118227	0.912955599	0.485900514	0.483964655
GOTERM_BP_DIRECT	GO:0051603~proteolysis involved in protein catabolic process	4	2.209944751	0.010288274	PSMA4, PSMB13A, PSMB8A, PSMB10	149	61	20115	8.852459016	0.984023327	1	1
INTERPRO	IPR020422:TYR_PHOSPHATASE_DUAL_dom	4	2.209944751	0.010359417	PTP4A2B, DUSP5, DUSP2, DUSP8A	175	61	23607	8.845714286	0.998379626	0.692457728	0.692457728
GOTERM_CC_DIRECT	GO:0005666~RNA polymerase III complex	3	1.657458564	0.010544193	POLR3GLB, POLR3H, POLR2H	162	21	21623	19.06790123	0.716748781	0.209126499	0.205611768
UP_KW_BIOLOGICAL_PROCESS	KW-0131~Cell cycle	9	4.972375691	0.010554085	USP37, CHAF1A, VPS4B, FZR1A, MCM6, CDKN1CA, KMT5AA, TERFA, CCAR1	59	342	6478	2.889384478	0.359577608	0.44327158	0.44327158
UP_SEQ_FEATURE	DOMAIN:Rhodanese	3	1.657458564	0.01097696	DUSP5, DUSP2, DUSP8A	158	22	21648	18.6835443	0.911811912	1	1
GOTERM_MF_DIRECT	GO:0019901~protein kinase binding	5	2.762430939	0.011980207	PDCD10A, NBEAL1, CAMK2N1A, RHOBTB4, FAM83FB	145	124	20220	5.622914349	0.951451376	0.501171972	0.499175271
INTERPRO	IPR036873:Rhodanese-like_dom_sf	3	1.657458564	0.012345276	DUSP5, DUSP2, DUSP8A	175	23	23607	17.5952795	0.999530782	0.692457728	0.692457728
INTERPRO	IPR001763:Rhodanese-like_dom	3	1.657458564	0.012345276	DUSP5, DUSP2, DUSP8A	175	23	23607	17.5952795	0.999530782	0.692457728	0.692457728
INTERPRO	IPR003903:UIM_dom	3	1.657458564	0.012345276	USP37, ANKRD13D, PSMD4A	175	23	23607	17.5952795	0.999530782	0.692457728	0.692457728
GOTERM_MF_DIRECT	GO:0004860~protein kinase inhibitor activity	3	1.657458564	0.01573435	CAMK2N1A, CDKN1CA, TRIB2	145	27	20220	15.49425287	0.981327842	0.505183004	0.503170322
GOTERM_MF_DIRECT	GO:0008168~methyltransferase activity	6	3.314917127	0.01610145	TRMT112, COQ3, NSUN4, CSKMT, ETFBKMT, KMT5AA	145	206	20220	4.061600268	0.98299681	0.505183004	0.503170322
SMART	SM00382:AAA	5	2.762430939	0.01725109	RFC5, CLPB, VPS4B, ABCF3, ABCF2A	82	160	13097	4.991234756	0.836308028	0.598037774	0.598037774
KEGG_PATHWAY	dre04623:Cytosolic DNA-sensing pathway	4	2.209944751	0.017709469	CASP8, POLR3GLB, POLR3H, POLR2H	64	68	7738	7.112132353	0.788711289	0.77036192	0.77036192
UP_SEQ_FEATURE	REGION:Disordered	108	59.66850829	0.019842785	HIVEP2A, ANKRD13D, CLPB, NACC1B, BZW2, CCAR1, SAMD1A, SI:DKEY-27P18.3, STMN1B, DHX57, CUL1A, IFRD2, SLC11A2, VASH2, SI:CH211-156J16.1, GRIN2DA, IRS2A, DKC1, EIF4E1C, SPNS1, PSME2, PKP4, FAM76B, MAGI1B, FTR83, ABCF2A, ZNF687B, ZGC:66472, SCARB2A, PEF1, RHOBTB4, LIN7B, NRP1A, PALM2AKAP2, BLOC1S4, RREB1A, SNX6, CBX4, ZFR2, INTS3, EAF2, ASPSCR1, NBEAL1, SI:DKEY-15H8.17, KLHL20, AIF1L, PPIP5K1A, NSFL1…	158	12967	21648	1.141155787	0.987836376	1	1
GOTERM_BP_DIRECT	GO:0032259~methylation	6	3.314917127	0.021524562	TRMT112, COQ3, NSUN4, CSKMT, ETFBKMT, KMT5AA	149	215	20115	3.76744186	0.999834052	1	1
UP_SEQ_FEATURE	DOMAIN:Proteasome beta subunit C-terminal	2	1.104972376	0.021600786	PSMB13A, PSMB10	158	3	21648	91.34177215	0.991805152	1	1
INTERPRO	IPR032781:ABC_tran_Xtn	2	1.104972376	0.021950427	ABCF3, ABCF2A	175	3	23607	89.93142857	0.999998871	1	1
INTERPRO	IPR024689:Proteasome_bsu_C	2	1.104972376	0.021950427	PSMB13A, PSMB10	175	3	23607	89.93142857	0.999998871	1	1
UP_SEQ_FEATURE	DOMAIN:Chromo	3	1.657458564	0.023821671	ZGC:66472, CBX4, CHD5	158	33	21648	12.4556962	0.995029321	1	1
INTERPRO	IPR000953:Chromo/chromo_shadow_dom	3	1.657458564	0.024557445	ZGC:66472, CBX4, CHD5	175	33	23607	12.26337662	0.999999783	1	1
INTERPRO	IPR016197:Chromo-like_dom_sf	3	1.657458564	0.025967849	ZGC:66472, CBX4, CHD5	175	34	23607	11.90268908	0.999999911	1	1
GOTERM_CC_DIRECT	GO:0000428~DNA-directed RNA polymerase complex	3	1.657458564	0.027917704	POLR3GLB, POLR3H, POLR2H	162	35	21623	11.44074074	0.965591876	0.474600973	0.466624486
INTERPRO	IPR050611:ABCF_EF3_subfamily	2	1.104972376	0.029160249	ABCF3, ABCF2A	175	4	23607	67.44857143	0.999999988	1	1
GOTERM_MF_DIRECT	GO:0016874~ligase activity	5	2.762430939	0.02942266	CBX4, ACSBG2, PFAS, AACS, DARS1	145	163	20220	4.277554474	0.99944465	0.619759323	0.617290162
GOTERM_MF_DIRECT	GO:0030946~protein tyrosine phosphatase activity, metal-dependent	4	2.209944751	0.029629928	PTP4A2B, DUSP5, DUSP2, DUSP8A	145	94	20220	5.933969186	0.999473636	0.619759323	0.617290162
GOTERM_MF_DIRECT	GO:0004726~non-membrane spanning protein tyrosine phosphatase activity	4	2.209944751	0.029629928	PTP4A2B, DUSP5, DUSP2, DUSP8A	145	94	20220	5.933969186	0.999473636	0.619759323	0.617290162
GOTERM_MF_DIRECT	GO:0140793~histone H2AXY142 phosphatase activity	4	2.209944751	0.029629928	PTP4A2B, DUSP5, DUSP2, DUSP8A	145	94	20220	5.933969186	0.999473636	0.619759323	0.617290162
INTERPRO	IPR003593:AAA+_ATPase	5	2.762430939	0.030922594	RFC5, CLPB, VPS4B, ABCF3, ABCF2A	175	160	23607	4.215535714	0.999999996	1	1
KEGG_PATHWAY	dre03020:RNA polymerase	3	1.657458564	0.032674244	POLR3GLB, POLR3H, POLR2H	64	35	7738	10.36339286	0.94443141	0.826745506	0.826745506
GOTERM_CC_DIRECT	GO:0005762~mitochondrial large ribosomal subunit	3	1.657458564	0.034105018	MRPL40, NSUN4, MRPL44	162	39	21623	10.26733143	0.983906175	0.507312142	0.498785888
UP_SEQ_FEATURE	DOMAIN:Tyrosine-protein phosphatase	4	2.209944751	0.037237184	PTP4A2B, DUSP5, DUSP2, DUSP8A	158	101	21648	5.42624389	0.999763273	1	1
KEGG_PATHWAY	dre03030:DNA replication	3	1.657458564	0.038011288	RFC5, RNASEH2C, MCM6	64	38	7738	9.545230263	0.965660977	0.826745506	0.826745506
SMART	SM00195:DSPc	3	1.657458564	0.042488696	DUSP5, DUSP2, DUSP8A	82	53	13097	9.040727105	0.989061277	0.957865616	0.957865616
UP_SEQ_FEATURE	DOMAIN:Phosphoribosyltransferase	2	1.104972376	0.042737887	HPRT1, APRT	158	6	21648	45.67088608	0.999932889	1	1
UP_SEQ_FEATURE	DOMAIN:Tyrosine specific protein phosphatases	4	2.209944751	0.042997416	PTP4A2B, DUSP5, DUSP2, DUSP8A	158	107	21648	5.121968532	0.999936776	1	1
GOTERM_MF_DIRECT	GO:0004725~protein tyrosine phosphatase activity	4	2.209944751	0.04300545	PTP4A2B, DUSP5, DUSP2, DUSP8A	145	109	20220	5.117367922	0.999983846	0.830335996	0.827027884
GOTERM_BP_DIRECT	GO:0042759~long-chain fatty acid biosynthetic process	2	1.104972376	0.043347336	ELOVL2, ACSBG2	149	6	20115	45	0.99999998	1	1
SMART	SM00225:BTB	5	2.762430939	0.046051232	NACC1B, RHOBTB4, SPOPLB, ABTB2A, KLHL20	82	218	13097	3.663291564	0.992576557	0.957865616	0.957865616
PIR_SUPERFAMILY	PIRSF000939:MAPK_Ptase	2	1.104972376	0.046169399	DUSP5, DUSP2	16	6	1914	39.875	0.530603307	0.738710379	0.738710379
UP_KW_LIGAND	KW-0067~ATP-binding	12	6.629834254	0.049055493	CLPB, DHX57, MAST1B, VPS4B, CHD5, MCM6, PI4KB, ACSBG2, PFAS, AACS, DARS1, PPIP5K1A	47	963	6873	1.82223106	0.574756231	0.751501694	0.751501694
UP_KW_MOLECULAR_FUNCTION	KW-0436~Ligase	5	2.762430939	0.051599059	CBX4, ACSBG2, PFAS, AACS, DARS1	72	205	10377	3.515243902	0.879862375	0.672956626	0.672956626
GOTERM_BP_DIRECT	GO:0016311~dephosphorylation	4	2.209944751	0.056534371	PTP4A2B, DUSP5, DUSP2, DUSP8A	149	118	20115	4.576271186	1	1	1
GOTERM_BP_DIRECT	GO:0031397~negative regulation of protein ubiquitination	2	1.104972376	0.057377578	SVBP, SPOPLB	149	8	20115	33.75	1	1	1
GOTERM_BP_DIRECT	GO:0051560~mitochondrial calcium ion homeostasis	2	1.104972376	0.057377578	LETM1, SMDT1B	149	8	20115	33.75	1	1	1
KEGG_PATHWAY	dre00260:Glycine, serine and threonine metabolism	3	1.657458564	0.05793194	PSAT1, TDH, BPGM	64	48	7738	7.556640625	0.99443893	1	1
INTERPRO	IPR000387:Tyr_Pase_dom	4	2.209944751	0.058020275	PTP4A2B, DUSP5, DUSP2, DUSP8A	175	119	23607	4.534357743	1	1	1
INTERPRO	IPR000340:Dual-sp_phosphatase_cat-dom	3	1.657458564	0.062215127	DUSP5, DUSP2, DUSP8A	175	55	23607	7.358025974	1	1	1
INTERPRO	IPR003959:ATPase_AAA_core	3	1.657458564	0.06421587	RFC5, CLPB, VPS4B	175	56	23607	7.226632653	1	1	1
UP_KW_MOLECULAR_FUNCTION	KW-0649~Protein kinase inhibitor	2	1.104972376	0.066379818	CAMK2N1A, TRIB2	72	10	10377	28.825	0.935907198	0.672956626	0.672956626
UP_KW_MOLECULAR_FUNCTION	KW-0489~Methyltransferase	4	2.209944751	0.067295663	TRMT112, CSKMT, ETFBKMT, KMT5AA	72	137	10377	4.208029197	0.938374585	0.672956626	0.672956626
GOTERM_CC_DIRECT	GO:0005634~nucleus	49	27.0718232	0.067539982	HIVEP2A, USP37, CHD5, SAMD1A, CCAR1, TRMT112, CHAF1A, POLR3GLB, ANXA3B, MID1IP1B, PTP4A2B, RFC5, DUSP5, DUSP2, TSC22D3, PARP9, TENT5C, MRPL44, PSMA4, DKC1, CRYABB, PKP4, MCM6, TERFA, TRIB2, ZNF687B, ZGC:66472, PSMB10, ECPAS, PSMB8A, SPOPLB, CDKN1CA, POLR2H, RREB1A, DCPS, PSMD4A, CSRNP1A, SI:CH211-260E23.9, INTS3, EAF2, ASPSCR1, NOC3L, NSFL1C, PSMB13A, CDK2, ESF1, POLR3H, CDIN1, KMT5AA	162	5277	21623	1.239395513	0.999756782	0.851719562	0.837404948
GOTERM_BP_DIRECT	GO:0006470~protein dephosphorylation	4	2.209944751	0.069917979	PTP4A2B, DUSP5, DUSP2, DUSP8A	149	129	20115	4.186046512	1	1	1
KEGG_PATHWAY	dre04110:Cell cycle	5	2.762430939	0.070617764	CDK2, FZR1A, MCM6, CDKN1CA, CUL1A	64	192	7738	3.14860026	0.998290339	1	1
GOTERM_CC_DIRECT	GO:0031463~Cul3-RING ubiquitin ligase complex	3	1.657458564	0.071573072	PEF1, SPOPLB, KLHL20	162	59	21623	6.7868801	0.999854796	0.851719562	0.837404948
UP_SEQ_FEATURE	DOMAIN:BTB	5	2.762430939	0.072570613	NACC1B, RHOBTB4, SPOPLB, ABTB2A, KLHL20	158	216	21648	3.171589311	0.999999937	1	1
GOTERM_BP_DIRECT	GO:0006631~fatty acid metabolic process	4	2.209944751	0.073796554	ELOVL2, ACSBG2, ACADSB, AACS	149	132	20115	4.090909091	1	1	1
UP_SEQ_FEATURE	DOMAIN:AAA+ ATPase	3	1.657458564	0.07453129	RFC5, CLPB, VPS4B	158	62	21648	6.629644753	0.99999996	1	1
GOTERM_MF_DIRECT	GO:0000340~RNA 7-methylguanosine cap binding	2	1.104972376	0.075625584	EIF4E1C, DCPS	145	11	20220	25.35423197	0.999999997	1	1
INTERPRO	IPR000210:BTB/POZ_dom	5	2.762430939	0.083299255	NACC1B, RHOBTB4, SPOPLB, ABTB2A, KLHL20	175	223	23607	3.024599616	1	1	1
INTERPRO	IPR029021:Prot-tyrosine_phosphatase-like	4	2.209944751	0.087897331	PTP4A2B, DUSP5, DUSP2, DUSP8A	175	142	23607	3.799919517	1	1	1
UP_KW_LIGAND	KW-0547~Nucleotide-binding	14	7.73480663	0.088411964	CLPB, MAST1B, VPS4B, CHD5, RHOBTB4, PFAS, AACS, DARS1, DHX57, PI4KB, HPRT1, ABCF3, ACSBG2, ABCF2A	47	1320	6873	1.550967118	0.792710891	0.751501694	0.751501694
INTERPRO	IPR011992:EF-hand-dom_pair	6	3.314917127	0.088789739	LETM1, PEF1, ICN, NCS1B, AIF1L, CCAR1	175	320	23607	2.529321429	1	1	1
GOTERM_MF_DIRECT	GO:0016887~ATP hydrolysis activity	6	3.314917127	0.089074997	RFC5, CLPB, VPS4B, CHD5, ABCF3, ABCF2A	145	332	20220	2.520149564	1	1	1
UP_SEQ_FEATURE	DOMAIN:UBX	2	1.104972376	0.090309733	NSFL1C, ASPSCR1	158	13	21648	21.0788705	0.999999999	1	1
INTERPRO	IPR029063:SAM-dependent_MTases_sf	4	2.209944751	0.090683682	COQ3, NSUN4, CSKMT, ETFBKMT	175	144	23607	3.747142857	1	1	1
GOTERM_BP_DIRECT	GO:0006166~purine ribonucleoside salvage	2	1.104972376	0.091565403	HPRT1, APRT	149	13	20115	20.76923077	1	1	1
INTERPRO	IPR001012:UBX_dom	2	1.104972376	0.091716252	NSFL1C, ASPSCR1	175	13	23607	20.75340659	1	1	1
SMART	SM00404:PTPc_motif	3	1.657458564	0.093321526	PTP4A2B, DUSP5, DUSP2	82	83	13097	5.772994417	0.999962404	1	1
UP_KW_CELLULAR_COMPONENT	KW-0496~Mitochondrion	8	4.419889503	0.095925372	LETM1, COQ3, MRPL40, NSUN4, CSKMT, ETFBKMT, PI4KB, MRPL44	90	576	13117	2.024228395	0.934307529	0.705659555	0.705659555
INTERPRO	IPR011333:SKP1/BTB/POZ_sf	5	2.762430939	0.098862024	NACC1B, RHOBTB4, SPOPLB, ABTB2A, KLHL20	175	237	23607	2.845931284	1	1	1
GOTERM_BP_DIRECT	GO:0051301~cell division	5	2.762430939	0.099105012	USP37, VPS4B, FZR1A, KMT5AA, CCAR1	149	238	20115	2.836134454	1	1	1
